# The Mechanism of Replication Stalling and Recovery within Repetitive DNA

**DOI:** 10.1101/2021.06.02.446729

**Authors:** Corella S Casas-Delucchi, Manuel Daza-Martin, Sophie L Williams, Gideon Coster

## Abstract

Accurate chromosomal DNA replication is essential to maintain genomic stability. Genetic evidence suggests that certain repetitive sequences impair replication, yet the underlying mechanism is poorly defined. Replication could be directly inhibited by the DNA template or indirectly, for example by DNA-bound proteins. Here, we reconstituted replication of mono-, di- and trinucleotide repeats in vitro using eukaryotic replisomes assembled from purified proteins. We found that structure-prone repeats are sufficient to impair replication. Whilst template unwinding was unaffected, leading strand synthesis was inhibited, leading to fork uncoupling. Synthesis through hairpin-forming repeats relied on replisome-intrinsic mechanisms, whereas synthesis of quadruplex-forming repeats required an extrinsic accessory helicase. DNA-induced fork stalling was mechanistically similar to that induced by leading strand DNA lesions, highlighting structure-prone repeats as an important potential source of replication stress. Thus, we propose that our understanding of the cellular response to replication stress also applies to stalling induced by repetitive sequences.
