## Supplementary material for "The Mechanism of Replication Stalling and Recovery within Repetitive DNA": Table 1 - Plasmids

### Sheet: Sheet1
Plasmid	Insert	Backbone	Vector	Vector sites	Insert sites	Derivation of insert	Source
Replication templates - Empty vectors
pZN3							Taylor and Yeeles, Mol Cell 2018	https://doi.org/10.1016/j.molcel.2018.04.022
pGC504	BamHI/PacI/BbvCI/NotI/PstI linker	pZN3	pZN3	BamHI PstI	BamHI PstI	Annealed oligo GC497/GC498	This study
pGC542	pGC504 - BsaI sites removed	pZN3	pGC504			HiFi mutagenesis with primers GC510/GC511/GC512/GC513	This study
pGC558	BamHI/NotI/BbvCI/PacI/PstI linker	pZN3	pGC542	BamHI PstI	BamHI PstI	Annealed oligos GC520/GC521	This study
pSMART HC-Amp							Lucigen Cat. 40041-2
pGC481	pSMART HC with SalI NheI linker	pSMART	pSMART HC-Amp	Blunt	Blunt	Annealed oligos GC419/GC420	This study
pGC483	pSMART HC - BsaI site removed	pSMART	pGC481			Mutagenesis with primers GC421/GC422	This study
Replication templates - Homopolymers
pGC491	30xA	pSMART	pGC483	SalI NheI	SalI NheI	Annealed oligos GC365/GC366	This study
pGC499	60xA	pSMART	pGC491	NotI Esp3I	NotI BsaI	Annealed oligos GC367/GC368	This study
pGC523	114xA	pSMART	pGC499	NotI Esp3I	NotI BsaI	pGC499	This study
pGC526	222xA	pSMART	pGC523	NotI Esp3I	NotI BsaI	pGC523	This study
pGC536	222xA	pZN3	pGC504	PacI NotI	PacI NotI	pGC526	This study
pGC601	222xT	pZN3	pGC558	PacI NotI	PacI NotI	pGC536	This study
pGC554	10xG	pZN3	pGC504	PacI NotI	PacI NotI	Annealed oligos GC516/GC517	This study
pGC606	13xG	pZN3	pGC542	PacI NotI	PacI NotI	Annealed oligos GC583/GC584	This study
pGC607	16xG	pZN3	pGC542	PacI NotI	PacI NotI	Annealed oligos GC585/GC586	This study
pGC556	20xG	pZN3	pGC504	PacI NotI	PacI NotI	Annealed oligos GC518/GC519	This study
pGC543	30xG	pZN3	pGC542	PacI NotI	PacI NotI	Annealed oligos GC369/GC370	This study
pGC547	40xG	pZN3	pGC543	NotI Esp3I		Annealed oligos GC514/GC515	This study
pGC548	50xG	pZN3	pGC547	NotI Esp3I		Annealed oligos GC514/GC515	This study
pGC581	10xC	pZN3	pGC558	PacI NotI	PacI NotI	pGC554	This study
pGC608	13xC	pZN3	pGC558	PacI NotI	PacI NotI	Annealed oligos GC583/GC584	This study
pGC609	16xC	pZN3	pGC558	PacI NotI	PacI NotI	Annealed oligos GC585/GC586	This study
pGC582	20xC	pZN3	pGC558	PacI NotI	PacI NotI	pGC556	This study
pGC583	30xC	pZN3	pGC558	PacI NotI	PacI NotI	pGC543	This study
pGC584	40xC	pZN3	pGC558	PacI NotI	PacI NotI	pGC547	This study
pGC585	50xC	pZN3	pGC558	PacI NotI	PacI NotI	pGC548	This study
Replication templates - Dinucleotides
pGC605	6xCG	pZN3	pGC542	BamHI PstI	BamHI PstI	Annealed oligos GC581/GC582	This study
pGC604	8xCG	pZN3	pGC542	BamHI PstI	BamHI PstI	Annealed oligos GC579/GC580	This study
pGC603	10xCG	pZN3	pGC542	BamHI PstI	BamHI PstI	Annealed oligos GC577/GC578	This study
pGC602	12xCG	pZN3	pGC542	BamHI PstI	BamHI PstI	Annealed oligos GC575/GC576	This study
pGC566	14xCG	pZN3	pGC542	BamHI PstI	BamHI PstI	Annealed oligos GC544/GC545	This study
pGC593	24xCG	pZN3	pGC566	NotI Esp3I		Annealed oligos GC546/GC547	This study
pSW23	24xCG Scramble 1	pZN3	pGC542	PacI NotI	PacI NotI	Annealed oligos SW015/SW016	This study
pSW24	24xCG Scramble 2	pZN3	pGC542	PacI NotI	PacI NotI	Annealed oligos SW017/SW018	This study
pGC567	14xCA	pZN3	pGC542	BamHI PstI		Annealed oligos GC548/GC549	This study
pGC594	25xCA	pZN3	pGC567	NotI Esp3I		Annealed oligos GC550/GC551	This study
pGC565	15xTA	pZN3	pGC542	BamHI PstI		Annealed oligos GC540/GC541	This study
pGC634	25xTG	pZN3	pGC558	BamHI PstI		pGC594	This study
pGC633	25xGA	pZN3	pGC542	BamHI PstI		Annealed oligos GC641/GC642	This study
Replication templates - Trinucleotides
pGC570	11xCTG	pZN3	pGC542	BamHI PstI		Annealed oligos GC560/GC561	This study
pGC597	21xCTG	pZN3	pGC570	NotI Esp3I		Annealed oligos GC562/GC563	This study
pSW01	41xCTG	pZN3	pGC597	NotI Esp3I	NotI BsaI	pGC597	This study
pSW02	81xCTG	pZN3	pSW01	NotI Esp3I	NotI BsaI	pSW01	This study
pSW03	161xCTG	pZN3	pSW02	NotI Esp3I	NotI BsaI	pSW02	This study
pSW08	161xCAG	pZN3	pGC558	PacI NotI	PacI NotI	pSW03	This study
pGC489	11xCGG	pSMART	pGC483	SalI NheI	SalI NheI	Annealed oligos GC363/364	This study
pGC497	21xCGG	pSMART	pGC489	NotI Esp3I	NotI BsaI	Annealed oligos GC363/364	This study
pGC503	41xCGG	pSMART	pGC497	NotI Esp3I	NotI BsaI	pGC497	This study
pGC541	61xCGG	pSMART	pGC503	pGC503	NotI BsaI	pGC497	This study
pGC507	11xCGG	pZN3	pGC504	PacI NotI	PacI NotI	pGC489	This study
pGC610	14xCGG	pZN3	pGC542	PacI NotI	PacI NotI	Annealed oligos GC587/GC588	This study
pGC611	17xCGG	pZN3	pGC542	PacI NotI	PacI NotI	Annealed oligos GC589/GC590	This study
pGC515	21xCGG	pZN3	pGC504	PacI NotI	PacI NotI	pGC497	This study
pGC544	41xCGG	pZN3	pGC542	PacI NotI	PacI NotI	pGC503	This study
pGC545	61xCGG	pZN3	pGC504	PacI NotI	PacI NotI	pGC541	This study
pGC549	81xCGG	pZN3	pGC544	NotI Esp3I	NotI BsaI	pGC544	This study
pGC551	101xCGG	pZN3	pGC549	NotI Esp3I	NotI BsaI	pGC497	This study
pGC552	121xCGG	pZN3	pGC549	NotI Esp3I	NotI BsaI	pGC544	This study
pGC553	161xCGG	pZN3	pGC549	NotI Esp3I	NotI BsaI	pGC549	This study
pMdm10	21xCGG Scramble 1	pZN3	pGC542	PacI NotI	PacI NotI	Annealed oligos pMDM10F/pMDM10R	This study
pMdm11	21xCGG Scramble 2	pZN3	pGC542	PacI NotI	PacI NotI	Annealed oligos pMDM11F/pMDM11R	This study
pGC571	11xCCG	pZN3	pGC558	PacI NotI	PacI NotI	pGC507	This study
pGC612	14xCCG	pZN3	pGC558	PacI NotI	PacI NotI	Annealed oligos GC587/GC588	This study
pGC613	17xCCG	pZN3	pGC558	PacI NotI	PacI NotI	Annealed oligos GC589/GC590	This study
pGC572	21xCCG	pZN3	pGC558	PacI NotI	PacI NotI	pGC515	This study
pGC573	41xCCG	pZN3	pGC558	PacI NotI	PacI NotI	pGC503	This study
pGC574	61xCCG	pZN3	pGC558	PacI NotI	PacI NotI	pGC545	This study
pGC487	11xGAA	pSMART	pGC483	SalI NheI	SalI NheI	Annealed oligos GC361/GC362	This study
pGC495	21xGAA	pSMART	pGC487	NotI Esp3I	NotI BsaI	Annealed oligos GC361/GC362	This study
pGC522	41xGAA	pSMART	pGC495	NotI Esp3I	NotI BsaI	pGC495	This study
pGC525	81xGAA	pSMART	pGC522	NotI Esp3I	NotI BsaI	pGC522	This study
pGC535	161xGAA	pSMART	pGC525	NotI Esp3I	NotI BsaI	pGC525	This study
pGC538	161xGAA	pZN3	pGC504	PacI NotI	PacI NotI	pGC535	This study
pGC580	161xTTC	pZN3	pGC558	PacI NotI	PacI NotI	pGC538	This study
Protein expression
pGEX-4T1 Sld2	GST-Thrombin-Sld2	pGEX-4T-1	pGEX-4T-1	EcoRI XhoI	EcoRI XhoI	Budding yeast Sld2 PCR amplified from genomic DNA	Diffley lab (stock 1680)
pGC441	GST-PreScission-Sld2	pGEX-6P-1	pGEX-6P-1	EcoRI XhoI	EcoRI XhoI	pGEX-4T1 Sld2	This study
pAJ6	Pol2-Gal1,10-Dpb4-TEV-CBP	pRS304					Yeeles et al, Nature 2015
pSW62	Pol2-P301R-Gal1,10-Dpb4-TEV-CBP	pRS304	pAJ6	BlpI MscI	BlpI MscI	HiFi cloning of a synthetic gBlock fragment (full sequence >)	This study	5’-GTTGCTGCTAACGGTTCTGAAAAGGTTGACGCTAAGCACTTGATTGAAGACATTAGAGAATACGACGTTCCATACCACGTTAGAGTTTCTATTGACAAGGACATTAGAGTTGGTAAGTGGTACAAGGTTACTCAACAAGGTTTCATTGAAGACACTAGAAAGATTGCTTTCGCTGACCCAGTTGTTATGGCTTTCGACATTGAAACTACTAAGCCACCATTGAAGTTCCgAGACTCTGCTGTTGACCAAATTATGATGATTTCTTACATGATTGACGGTGAAGGTTTCTTGATTACTAACAGAGAAATTATTTCTGAAGACATTGAAGACTTCGAATACACTCCAAAGCCAGAATACCCAGGTTTCTTCACTATTTTCAACGAAAACGACGAAGTT…
