## Supplementary material for "The Mechanism of Replication Stalling and Recovery within Repetitive DNA": Table 2 - Primers

### Sheet: Sheet1
Oligo Name	Oligo Sequence
GC361 - 11xGAA F	AAAAGTCGACTTAATTAAGGTCTCAGAAGAAGAAGAAGAAGAAGAAGAAGAAGAAGAAGAGAGACGGCGGCCGCGCTAGCAAAA
GC362 - 11xGAA R	TTTTGCTAGCGCGGCCGCCGTCTCTCTTCTTCTTCTTCTTCTTCTTCTTCTTCTTCTTCTGAGACCTTAATTAAGTCGACTTTT
GC363 - 11xCGG F	AAAAGTCGACTTAATTAAGGTCTCACGGCGGCGGCGGCGGCGGCGGCGGCGGCGGCGGCAGAGACGGCGGCCGCGCTAGCAAAA
GC364 - 11xCGG R	TTTTGCTAGCGCGGCCGCCGTCTCTGCCGCCGCCGCCGCCGCCGCCGCCGCCGCCGCCGTGAGACCTTAATTAAGTCGACTTTT
GC365 - 30xA F	AAAAGTCGACTTAATTAAGGTCTCAAAAAAAAAAAAAAAAAAAAAAAAAAAAAAGAGACGGCGGCCGCGCTAGCAAAA
GC366 - 30xA R	TTTTGCTAGCGCGGCCGCCGTCTCTTTTTTTTTTTTTTTTTTTTTTTTTTTTTTGAGACCTTAATTAAGTCGACTTTT
GC367 - 36xA F	AAAAGTCGACTTAATTAAGGTCTCAAAAAAAAAAAAAAAAAAAAAAAAAAAAAAAAAAAAGAGACGGCGGCCGCGCTAGCAAAA
GC368 - 36xA R	TTTTGCTAGCGCGGCCGCCGTCTCTTTTTTTTTTTTTTTTTTTTTTTTTTTTTTTTTTTTGAGACCTTAATTAAGTCGACTTTT
GC369 - 30xG F	AAAAGTCGACTTAATTAAGGTCTCGGGGGGGGGGGGGGGGGGGGGGGGGGGGGGAGACGGCGGCCGCGCTAGCAAAA
GC370 - 30xG R	TTTTGCTAGCGCGGCCGCCGTCTCCCCCCCCCCCCCCCCCCCCCCCCCCCCCCGAGACCTTAATTAAGTCGACTTTT
GC419 - pSMART linker SalI NheI	GTCGACCACCAACACAACGCTATCGGGCGATTCTATGCTAGC
GC420 - pSMART linker SalI NheI	GCTAGCATAGAATCGCCCGATAGCGTTGTGTTGGTGGTCGAC
GC421 - Mutate BsaI site in pSMART F	CCCGCGGTATCATTGCAGCACT
GC422 - Mutate BsaI site in pSMART R	AGCCACGCTCACCGGCTCCA
GC497 - BamHI/PacI/NotI/PstI linker F	GATCCTTAATTAACCTCAGCTTGACCATGACTCGACTGCAATCGCCCTCAGCGCGGCCGCCTGCA
GC498 - BamHI/PacI/NotI/PstI linker R	GGCGGCCGCGCTGAGGGCGATTGCAGTCGAGTCATGGTCAAGCTGAGGTTAATTAAG
GC510 - HiFi mutate BsaI sites in pZN3 F1	GAGCGTGGATCGCGCGGTATCATTGCAGCACTGG
GC511 - HiFi mutate BsaI sites in pZN3 R1	AAGACATGCTGACCAAGTGGCAAAATCCAACG
GC512 - HiFi mutate BsaI sites in pZN3 F2	CCACTTGGTCAGCATGTCTTGCTTTGGTG
GC513 - HiFi mutate BsaI sites in pZN3 R2	ATACCGCGCGATCCACGCTCACCGGCTCCAGATT
GC514 - 16xG F	GGGGGGGGGGGGGGGGAGACGGC
GC515 - 16xG R	GGCCGCCGTCTCCCCCCCCCCCC
GC516 - 10xG F	TAAGGTCTCGGGGGGGGGGAGACGGC
GC517 - 10xG R	GGCCGCCGTCTCCCCCCCCCCGAGACCTTAAT
GC518 - 20xG F	TAAGGTCTCGGGGGGGGGGGGGGGGGGGGAGACGGC
GC519 - 20xG R	GGCCGCCGTCTCCCCCCCCCCCCCCCCCCCCGAGACCTTAAT
GC520 - Reverse linker BamHI/NotI/PacI/PstI F	GATCCGCGGCCGCCCTCAGCTTGACCATGACTCGACTGCAATCGCCCTCAGCTTAATTAACTGCA
GC521 - Reverse linker BamHI/NotI/PacI/PstI R	GTTAATTAAGCTGAGGGCGATTGCAGTCGAGTCATGGTCAAGCTGAGGGCGGCCGCG
GC540 - 15xTA F	GATCCTTAATTAAGGTCTCTATATATATATATATATATATATATATATAGAGACGGCGGCCGCCTGCA
GC541 - 15xTA R	GGCGGCCGCCGTCTCTATATATATATATATATATATATATATATAGAGACCTTAATTAAG
GC544 - 14xCG F	GATCCTTAATTAAGGTCTCGCGCGCGCGCGCGCGCGCGCGCGCGCGAGACGGCGGCCGCCTGCA
GC545 - 14xCG R	GGCGGCCGCCGTCTCGCGCGCGCGCGCGCGCGCGCGCGCGCGAGACCTTAATTAAG
GC546 - CG Expand F	CGCGCGCGCGCGCGCGCGCGCGCGCGAGACGGC
GC547 - CG Expand R	GGCCGCCGTCTCGCGCGCGCGCGCGCGCGCGCG
GC548 - 14xCA Clone F	GATCCTTAATTAAGGTCTCACACACACACACACACACACACACACACGAGACGGCGGCCGCCTGCA
GC549 - 14xCA Clone R	GGCGGCCGCCGTCTCGTGTGTGTGTGTGTGTGTGTGTGTGTGTGAGACCTTAATTAAG
GC550 - CA Expand F	CACACACACACACACACACACACACACGAGACGGC
GC551 - CA Expand R	GGCCGCCGTCTCGTGTGTGTGTGTGTGTGTGTGTG
GC560 - 11xCTG F	GATCCTTAATTAAGGTCTCACTGCTGCTGCTGCTGCTGCTGCTGCTGCTGCTGCAGAGACGGCGGCCGCCTGCA
GC561 - 11xCTG R	GGCGGCCGCCGTCTCTGCAGCAGCAGCAGCAGCAGCAGCAGCAGCAGCAGTGAGACCTTAATTAAG
GC562 - CTG Expand F	CTGCTGCTGCTGCTGCTGCTGCTGCTGCTGCTGCAGAGACGGC
GC563 - CTG Expand R	GGCCGCCGTCTCTGCAGCAGCAGCAGCAGCAGCAGCAGCAGCA
GC575 - 12xCG F	GATCCTTAATTAAGGTCTCGCGCGCGCGCGCGCGCGCGCGCGAGACGGCGGCCGCCTGCA
GC576 - 12xCG R	GGCGGCCGCCGTCTCGCGCGCGCGCGCGCGCGCGCGCGAGACCTTAATTAAG
GC577 - 10xCG F	GATCCTTAATTAAGGTCTCGCGCGCGCGCGCGCGCGCGAGACGGCGGCCGCCTGCA
GC578 - 10xCG R	GGCGGCCGCCGTCTCGCGCGCGCGCGCGCGCGCGAGACCTTAATTAAG
GC579 - 8xCG F	GATCCTTAATTAAGGTCTCGCGCGCGCGCGCGCGAGACGGCGGCCGCCTGCA
GC580 - 8xCG R	GGCGGCCGCCGTCTCGCGCGCGCGCGCGCGAGACCTTAATTAAG
GC581 - 6xCG F	GATCCTTAATTAAGGTCTCGCGCGCGCGCGAGACGGCGGCCGCCTGCA
GC582 - 6xCG R	GGCGGCCGCCGTCTCGCGCGCGCGCGAGACCTTAATTAAG
GC583 - 13xG F	TAAGGTCTCGGGGGGGGGGGGGAGACGGC
GC584 - 13xG R	GGCCGCCGTCTCCCCCCCCCCCCCGAGACCTTAAT
GC585 - 16xG F	TAAGGTCTCGGGGGGGGGGGGGGGGAGACGGC
GC586 - 16xG R	GGCCGCCGTCTCCCCCCCCCCCCCCCCGAGACCTTAAT
GC587 - 14xCGG F	TAAGGTCTCACGGCGGCGGCGGCGGCGGCGGCGGCGGCGGCGGCGGCGGCGGCAGAGACGGC
GC588 - 14xCGG R	GGCCGCCGTCTCTGCCGCCGCCGCCGCCGCCGCCGCCGCCGCCGCCGCCGCCGCCGTGAGACCTTAAT
GC589 - 17xCGG F	TAAGGTCTCACGGCGGCGGCGGCGGCGGCGGCGGCGGCGGCGGCGGCGGCGGCGGCGGCGGCAGAGACGGC
GC590 - 17xCGG R	GGCCGCCGTCTCTGCCGCCGCCGCCGCCGCCGCCGCCGCCGCCGCCGCCGCCGCCGCCGCCGCCGTGAGACCTTAAT
GC641 - 25xGA F	TAAGGTCTCGAGAGAGAGAGAGAGAGAGAGAGAGAGAGAGAGAGAGAGAGAGAGAGAGACAGAGACGGC
GC642 - 25xGA R	GGCCGCCGTCTCTGTCTCTCTCTCTCTCTCTCTCTCTCTCTCTCTCTCTCTCTCTCTCTCTCTCGAGACCTTAAT
pMdm10F - 21xCGG Scramble 1	TAAGGTCTCGGGCGGCGGGCGCGCCGCGGGGGGGGCGCGGGGCCCGGCGGGGGCGCGGGGCGGCGGGCGCGCGAGACGGC
pMdm10R - 21xCGG Scramble 1	GGCCGCCGTCTCGCGCGCCCGCCGCCCCGCGCCCCCGCCGGGCCCCGCGCCCCCCCCGCGGCGCGCCCGCCGCCCGAGACCTTAAT
pMdm11F - 21xCGG Scramble 2	TAAGGTCTCGGCGGCGGCGGGCGGGGGGGGCCGGGGGCCGCCCGCGGGCGGGGCCGGGGCGGCGGCGGGCGGGAGACGGC
pMdm11R - 21xCGG Scramble 2	GGCCGCCGTCTCCCGCCCGCCGCCGCCCCGGCCCCGCCCGCGGGCGGCCCCCGGCCCCCCCCGCCCGCCGCCGCCGAGACCTTAAT
SW015 - 24xCG Scramble 1 F	TAAGGTCTCCGGCCCCGCGCCGGGGCCGCGCCGCGCGGGCGCCCCGCGCGCCGGGGGGAGACGGC
SW016 - 24xCG Scramble 1 R	GGCCGCCGTCTCCCCCCGGCGCGCGGGGCGCCCGCGCGGCGCGGCCCCGGCGCGGGGCCGGAGACCTTAAT
SW017 - 24xCG Scramble 2 F	TAAGGTCTCGCCCGCGCGGCCCGGCCCGGGGCCCGCCCGCGGCCCGCGGGGCGGCGGGAGACGGC
SW018 - 24xCG Scramble 2 R	GGCCGCCGTCTCCCGCCGCCCCGCGGGCCGCGGGCGGGCCCCGGGCCGGGCCGCGCGGGCGAGACCTTAAT
Repriming 265nt	CTGGTTTCCGCCGT	Taylor and Yeeles, Mol Cell 2018	https://doi.org/10.1016/j.molcel.2018.04.022
Repriming 265nt scrambled	GTTCGCCTTGCCGT	Taylor and Yeeles, Mol Cell 2018	https://doi.org/10.1016/j.molcel.2018.04.022
AflII undamaged	5’-phos-TCAGCACTTAAGTCC	Taylor and Yeeles, Mol Cell 2018	https://doi.org/10.1016/j.molcel.2018.04.022
AflII CPD	5’-phos-TCAGCAC-/CPD/-AAGTCC	Taylor and Yeeles, Mol Cell 2018	https://doi.org/10.1016/j.molcel.2018.04.022
AflII competitor	GTTGGTACTGCGCTGAGGACTTAAGTGCTGAGGTTGGTACTGCG​	Taylor and Yeeles, Mol Cell 2018	https://doi.org/10.1016/j.molcel.2018.04.022
