## Supplementary material for "The Mechanism of Replication Stalling and Recovery within Repetitive DNA": Table 3 - Protein Purification

### Sheet: Sheet1
Proteins expressed in budding yeast
Protein	Strain	Source	Purified as in
ORC	ySDORC	Frigola et al, Nature 2013	Frigola et al, Nature 2013
Mcm2-7/Cdt1	yAM33	Coster et al, Mol Cell 2014	Coster et al, Mol Cell 2014
DDK	ySDK8	On et al, EMBO J 2014	On et al, EMBO J 2014
CDK	yAE88	Hill et al, Biorxiv 2020	Yeeles et al, Nature 2015
Csm3/Tof1	yAE48	Yeeles et al, Mol Cell 2017	Yeeles et al, Mol Cell 2017
Pol epsilon	yAJ2	Yeeles et al, Nature 2015	Yeeles et al, Nature 2015	From unsynchronised cultures
Pol epsilon Exo- (pol2-D290A/E292A)	yAE99	Goswami et al, Nat Comm 2018	Yeeles et al, Nature 2015	From unsynchronised cultures
Pol epsilon P301R (pol2-P301R)	ySW1	This study	Yeeles et al, Nature 2015	From unsynchronised cultures
Dpb11	yJY26	Yeeles et al, Nature 2015	Yeeles et al, Nature 2015
Cdc45	yJY13	Yeeles et al, Nature 2015	Yeeles et al, Nature 2015
Mrc1	yAE71	Hill et al, Biorxiv 2020	Baretić et al, Mol Cell 2020
RPA	yAE31	Yeeles et al, Nature 2015	Yeeles et al, Nature 2015
RFC	yAE41	Yeeles et al, Mol Cell 2017	Yeeles et al, Mol Cell 2017
Pol delta	yAE34	Yeeles et al, Mol Cell 2017	Yeeles et al, Mol Cell 2017
Pol alpha	yAE95	Hill et al, Biorxiv 2020	Yeeles et al, Nature 2015
Sld3/Sld7	yTD6	Yeeles et al, Nature 2015	Yeeles et al, Nature 2015
Dna2	yFV43	Deegan et al, Mol Cell 2019	Deegan et al, Mol Cell 2019
Pif1	pTDK10	Deegan et al, Mol Cell 2019	Deegan et al, Mol Cell 2019
Pif1 K264A	pTDK24	Deegan et al, Mol Cell 2019	Deegan et al, Mol Cell 2019
TopoI	yAE42	Yeeles et al, Mol Cell 2017	Yeeles et al, Mol Cell 2017
Proteins expressed in bacteria
Protein	Plasmid	Source	Purified as in
Cdc6	pAM3	Frigola et al, Nature 2013	Frigola et al, Nature 2013
GINS	pJFDJ5	Yeeles et al, Nature 2015	Yeeles et al, Nature 2015
Mcm10	pMD132	Douglas & Diffley, Nature 2018	Douglas & Diffley, Nature 2018
PCNA	pJY19	Yeeles et al, Mol Cell 2017	Yeeles et al, Mol Cell 2017
Sld2	pGC441	This study	Detailed in methods section
